# Ctenophores and parahoxozoans independently evolved complex and functionally diverse sets of voltage-gated K^+^ channels

**DOI:** 10.1101/2024.12.09.627618

**Authors:** Benjamin T. Simonson, Zhaoyang Jiang, Joseph F. Ryan, Timothy Jegla

**Affiliations:** Department of Biology and Huck Institutes of the Life Sciences, Penn State University, University Park, PA; Whitney Laboratory for Marine Bioscience, University of Florida, St. Augustine, FL; Department of Biology, University of Florida, Gainesville, FL

**Author notes:** Authors contributed equally (Benjamin T. Simonson, Zhaoyang Jiang). Correspondence: Timothy Jegla, Department of Biology, Penn State University, University Park, PA.

**Keywords:** Shaker, Ether-a-go-go, KCNQ, ctenophore, K^+^ channel, HCN

## Abstract

The ctenophore species *Mnemiopsis leidyi* is known to have a large set of voltage-gated K^+^ channels, but little is known about the functional diversity of these channels or the evolutionary history of this gene family in other ctenophore species. Here, we searched the genomes of two additional ctenophore species, *Beroe ovata* and *Hormiphora californensis*, for voltage-gated K^+^ channels and functionally expressed a subset of *M. leidyi* channels. We found that the last common ancestor of these three disparate ctenophore lineages probably had at least 33 voltage-gated K^+^ channels. Two of these genes belong to the EAG family, and the remaining 31 belong to the Shaker family and form a single clade within the animal/choanoflagellate Shaker phylogeny. We additionally found evidence for 10 of these Shaker channels in a transcriptome of the early branching ctenophore lineage *Euplokamis dunlapae*, suggesting that the diversification of these channels was already underway early in ctenophore evolution. We functionally expressed 16 *Mnemiopsis* Shakers and found that they encode a functionally diverse array of voltage-gated K^+^ conductances with functional orthologs for many classic Shaker family subtypes found in cnidarians and bilaterians. Ctenophores therefore appear to have independently evolved much of the voltage-gated K^+^ channel diversity that is shared between cnidarians and bilaterians.
