## Supplementary material for "Ctenophores and parahoxozoans independently evolved complex and functionally diverse sets of voltage-gated K^+^ channels": File S6

#NEXUS
[ID: 6267719878]
begin taxa;
	dimensions ntax=200;
	taxlabels
		Bovat_0003.g67
		Bovat_0005.g32
		Bovat_0005.g34
		Bovat_0005.g36
		Bovat_0010.g43
		Bovat_0015.g105
		Bovat_0018.g84
		Bovat_0022.g15
		Bovat_0030.g30
		Bovat_0032.g53
		Bovat_0035.g6
		Bovat_0039.g23
		Bovat_0057.g1
		Bovat_0060.g4
		Bovat_0065.g68
		Bovat_0076.g52
		Bovat_0088.g4
		Bovat_0094.g38
		Bovat_0137.g5
		Bovat_0150.g17
		Bovat_0181.g23
		Bovat_0208.g2
		Bovat_0271.g12
		Bovat_0390.g3
		Bovat_0446.g2
		Bovat_0682.g3
		Bovat_0712.g1
		Dmela_Shaker
		Dmela_Shal
		Dmela_Shaw
		Dmela_Shaw2
		Hcali_93.c1.g1412
		Hcali_93.c1.g59
		Hcali_93.c1.g756
		Hcali_93.c10.g170
		Hcali_93.c11.g157
		Hcali_93.c12.g188
		Hcali_93.c12.g504
		Hcali_93.c12.g528
		Hcali_93.c2.g1224
		Hcali_93.c2.g692
		Hcali_93.c3.g1047
		Hcali_93.c3.g1271
		Hcali_93.c3.g737
		Hcali_93.c4.g329
		Hcali_93.c4.g346
		Hcali_93.c4.g585
		Hcali_93.c4.g720
		Hcali_93.c5.g166
		Hcali_93.c5.g516
		Hcali_93.c5.g662
		Hcali_93.c6.g1250
		Hcali_93.c6.g76
		Hcali_93.c7.g1018
		Hcali_93.c7.g18
		Hcali_93.c8.g149
		Hcali_93.c8.g178
		Hcali_93.c8.g257
		Hcali_93.c8.g619
		Hcali_93.c8.g620
		Hcali_93.c8.g621
		Hcali_93.c8.g623
		Hcali_93.c9.g108
		Hcali_93.c9.g687
		Hsapi_Kv5.1
		Hsapi_Kv6.1
		Hsapi_Kv6.2
		Hsapi_Kv6.3
		Hsapi_Kv6.4
		Hsapi_Kv8.1
		Hsapi_Kv8.2
		Hsapi_Kv9.1
		Hsapi_Kv9.2
		Hsapi_Kv9.3
		Hsapi_Kv1.1
		Hsapi_Kv1.8
		Hsapi_Kv1.2
		Hsapi_Kv1.3
		Hsapi_Kv1.4
		Hsapi_Kv1.5
		Hsapi_Kv1.6
		Hsapi_Kv1.7
		Hsapi_Kv2.1
		Hsapi_Kv2.2
		Hsapi_Kv3.1
		Hsapi_Kv3.2
		Hsapi_Kv3.3
		Hsapi_Kv3.4
		Hsapi_Kv4.1
		Hsapi_Kv4.2
		Hsapi_Kv4.3
		Mfluc_KvAT1_1
		Mfluc_KvAT1_2
		Mfluc_KvAT1_4
		Mfluc_KvAT1_5
		Mleid_004421a
		Mleid_00483a
		Mleid_00641a
		Mleid_01366a
		Mleid_022314a
		Mleid_02524b
		Mleid_025912a
		Mleid_030524a
		Mleid_04675a
		Mleid_049627a
		Mleid_050918a
		Mleid_050920a
		Mleid_05482a
		Mleid_06263a
		Mleid_07015a
		Mleid_070211a
		Mleid_070821a
		Mleid_07807a
		Mleid_08827a
		Mleid_101015a
		Mleid_10392a
		Mleid_108911a
		Mleid_1117
		Mleid_11462a
		Mleid_131129a
		Mleid_1381
		Mleid_141713a
		Mleid_149210a
		Mleid_14971a
		Mleid_150420a
		Mleid_17471a
		Mleid_18152a
		Mleid_204441a
		Mleid_21868a
		Mleid_258237a
		Mleid_32225a
		Mleid_35172a
		Mleid_351734a
		Mleid_351735a
		Mleid_35174a
		Mleid_375927a
		Mleid_40863a
		Nvect_Shab
		Nvect_Shak1
		Nvect_Shak2
		Nvect_Shak3
		Nvect_Shak4
		Nvect_Shak5
		Nvect_Shak6
		Nvect_ShakR1
		Nvect_ShakR10
		Nvect_ShakR11
		Nvect_ShakR12
		Nvect_ShakR13
		Nvect_ShakR14
		Nvect_ShakR2
		Nvect_ShakR3
		Nvect_ShakR4
		Nvect_ShakR5
		Nvect_ShakR6
		Nvect_ShakR7
		Nvect_ShakR8
		Nvect_ShakR9
		Nvect_Shal1
		Nvect_Shal2
		Nvect_ShalR1
		Nvect_ShalR10
		Nvect_ShalR2
		Nvect_ShalR3
		Nvect_ShalR4
		Nvect_ShalR5
		Nvect_ShalR6
		Nvect_ShalR7
		Nvect_ShalR8
		Nvect_ShalR9
		Nvect_Shaw1
		Nvect_Shaw2
		Nvect_ShawR1
		Nvect_ShawR10
		Nvect_ShawR2
		Nvect_ShawR3
		Nvect_ShawR4
		Nvect_ShawR5
		Nvect_ShawR6
		Nvect_ShawR7
		Nvect_ShawR8
		Nvect_ShawR9
		SDoli_KvAT1
		Sheli_KvAT1_1
		Sheli_KvAT1_2
		Sheli_KvAT1_3
		Tadha_Shab
		Tadha_Shaker
		Tadha_Shaw
		Edunl_025365
		Edunl_025507
		Edunl_034378
		Edunl_036835
		Edunl_042728
		Edunl_050099
		Edunl_053252
		Edunl_057039
		Edunl_072821
		Edunl_061980
		Edunl_063158
		;
end;
begin trees;
	translate
		1	Bovat_0003.g67,
		2	Bovat_0005.g32,
		3	Bovat_0005.g34,
		4	Bovat_0005.g36,
		5	Bovat_0010.g43,
		6	Bovat_0015.g105,
		7	Bovat_0018.g84,
		8	Bovat_0022.g15,
		9	Bovat_0030.g30,
		10	Bovat_0032.g53,
		11	Bovat_0035.g6,
		12	Bovat_0039.g23,
		13	Bovat_0057.g1,
		14	Bovat_0060.g4,
		15	Bovat_0065.g68,
		16	Bovat_0076.g52,
		17	Bovat_0088.g4,
		18	Bovat_0094.g38,
		19	Bovat_0137.g5,
		20	Bovat_0150.g17,
		21	Bovat_0181.g23,
		22	Bovat_0208.g2,
		23	Bovat_0271.g12,
		24	Bovat_0390.g3,
		25	Bovat_0446.g2,
		26	Bovat_0682.g3,
		27	Bovat_0712.g1,
		28	Dmela_Shaker,
		29	Dmela_Shal,
		30	Dmela_Shaw,
		31	Dmela_Shaw2,
		32	Hcali_93.c1.g1412,
		33	Hcali_93.c1.g59,
		34	Hcali_93.c1.g756,
		35	Hcali_93.c10.g170,
		36	Hcali_93.c11.g157,
		37	Hcali_93.c12.g188,
		38	Hcali_93.c12.g504,
		39	Hcali_93.c12.g528,
		40	Hcali_93.c2.g1224,
		41	Hcali_93.c2.g692,
		42	Hcali_93.c3.g1047,
		43	Hcali_93.c3.g1271,
		44	Hcali_93.c3.g737,
		45	Hcali_93.c4.g329,
		46	Hcali_93.c4.g346,
		47	Hcali_93.c4.g585,
		48	Hcali_93.c4.g720,
		49	Hcali_93.c5.g166,
		50	Hcali_93.c5.g516,
		51	Hcali_93.c5.g662,
		52	Hcali_93.c6.g1250,
		53	Hcali_93.c6.g76,
		54	Hcali_93.c7.g1018,
		55	Hcali_93.c7.g18,
		56	Hcali_93.c8.g149,
		57	Hcali_93.c8.g178,
		58	Hcali_93.c8.g257,
		59	Hcali_93.c8.g619,
		60	Hcali_93.c8.g620,
		61	Hcali_93.c8.g621,
		62	Hcali_93.c8.g623,
		63	Hcali_93.c9.g108,
		64	Hcali_93.c9.g687,
		65	Hsapi_Kv5.1,
		66	Hsapi_Kv6.1,
		67	Hsapi_Kv6.2,
		68	Hsapi_Kv6.3,
		69	Hsapi_Kv6.4,
		70	Hsapi_Kv8.1,
		71	Hsapi_Kv8.2,
		72	Hsapi_Kv9.1,
		73	Hsapi_Kv9.2,
		74	Hsapi_Kv9.3,
		75	Hsapi_Kv1.1,
		76	Hsapi_Kv1.8,
		77	Hsapi_Kv1.2,
		78	Hsapi_Kv1.3,
		79	Hsapi_Kv1.4,
		80	Hsapi_Kv1.5,
		81	Hsapi_Kv1.6,
		82	Hsapi_Kv1.7,
		83	Hsapi_Kv2.1,
		84	Hsapi_Kv2.2,
		85	Hsapi_Kv3.1,
		86	Hsapi_Kv3.2,
		87	Hsapi_Kv3.3,
		88	Hsapi_Kv3.4,
		89	Hsapi_Kv4.1,
		90	Hsapi_Kv4.2,
		91	Hsapi_Kv4.3,
		92	Mfluc_KvAT1_1,
		93	Mfluc_KvAT1_2,
		94	Mfluc_KvAT1_4,
		95	Mfluc_KvAT1_5,
		96	Mleid_004421a,
		97	Mleid_00483a,
		98	Mleid_00641a,
		99	Mleid_01366a,
		100	Mleid_022314a,
		101	Mleid_02524b,
		102	Mleid_025912a,
		103	Mleid_030524a,
		104	Mleid_04675a,
		105	Mleid_049627a,
		106	Mleid_050918a,
		107	Mleid_050920a,
		108	Mleid_05482a,
		109	Mleid_06263a,
		110	Mleid_07015a,
		111	Mleid_070211a,
		112	Mleid_070821a,
		113	Mleid_07807a,
		114	Mleid_08827a,
		115	Mleid_101015a,
		116	Mleid_10392a,
		117	Mleid_108911a,
		118	Mleid_1117,
		119	Mleid_11462a,
		120	Mleid_131129a,
		121	Mleid_1381,
		122	Mleid_141713a,
		123	Mleid_149210a,
		124	Mleid_14971a,
		125	Mleid_150420a,
		126	Mleid_17471a,
		127	Mleid_18152a,
		128	Mleid_204441a,
		129	Mleid_21868a,
		130	Mleid_258237a,
		131	Mleid_32225a,
		132	Mleid_35172a,
		133	Mleid_351734a,
		134	Mleid_351735a,
		135	Mleid_35174a,
		136	Mleid_375927a,
		137	Mleid_40863a,
		138	Nvect_Shab,
		139	Nvect_Shak1,
		140	Nvect_Shak2,
		141	Nvect_Shak3,
		142	Nvect_Shak4,
		143	Nvect_Shak5,
		144	Nvect_Shak6,
		145	Nvect_ShakR1,
		146	Nvect_ShakR10,
		147	Nvect_ShakR11,
		148	Nvect_ShakR12,
		149	Nvect_ShakR13,
		150	Nvect_ShakR14,
		151	Nvect_ShakR2,
		152	Nvect_ShakR3,
		153	Nvect_ShakR4,
		154	Nvect_ShakR5,
		155	Nvect_ShakR6,
		156	Nvect_ShakR7,
		157	Nvect_ShakR8,
		158	Nvect_ShakR9,
		159	Nvect_Shal1,
		160	Nvect_Shal2,
		161	Nvect_ShalR1,
		162	Nvect_ShalR10,
		163	Nvect_ShalR2,
		164	Nvect_ShalR3,
		165	Nvect_ShalR4,
		166	Nvect_ShalR5,
		167	Nvect_ShalR6,
		168	Nvect_ShalR7,
		169	Nvect_ShalR8,
		170	Nvect_ShalR9,
		171	Nvect_Shaw1,
		172	Nvect_Shaw2,
		173	Nvect_ShawR1,
		174	Nvect_ShawR10,
		175	Nvect_ShawR2,
		176	Nvect_ShawR3,
		177	Nvect_ShawR4,
		178	Nvect_ShawR5,
		179	Nvect_ShawR6,
		180	Nvect_ShawR7,
		181	Nvect_ShawR8,
		182	Nvect_ShawR9,
		183	SDoli_KvAT1,
		184	Sheli_KvAT1_1,
		185	Sheli_KvAT1_2,
		186	Sheli_KvAT1_3,
		187	Tadha_Shab,
		188	Tadha_Shaker,
		189	Tadha_Shaw,
		190	Edunl_025365,
		191	Edunl_025507,
		192	Edunl_034378,
		193	Edunl_036835,
		194	Edunl_042728,
		195	Edunl_050099,
		196	Edunl_053252,
		197	Edunl_057039,
		198	Edunl_072821,
		199	Edunl_061980,
		200	Edunl_063158
		;
tree con_50_majrule = [&U] (1[&prob=1.00000000e+00,prob_stddev=0.00000000e+00,prob_range={1.00000000e+00,1.00000000e+00},prob(percent)="100",prob+-sd="100+-0"]:4.971073e-02[&length_mean=5.10633112e-02,length_median=4.97107300e-02,length_95%HPD={2.35870500e-02,8.43601100e-02}],(((((((((2[&prob=1.00000000e+00,prob_stddev=0.00000000e+00,prob_range={1.00000000e+00,1.00000000e+00},prob(percent)="100",…
end;
