## Supplementary material for "Ctenophores and parahoxozoans independently evolved complex and functionally diverse sets of voltage-gated K^+^ channels": File S7

#NEXUS
begin taxa;
	dimensions ntax=200;
	taxlabels
	'Bovat_4.0003.g67'
	'Bovat_4.0005.g32'
	'Bovat_4.0005.g34'
	'Bovat_4.0005.g36'
	'Bovat_4.0010.g43'
	'Bovat_4.0015.g105'
	'Bovat_4.0018.g84'
	'Bovat_4.0022.g15'
	'Bovat_4.0030.g30'
	'Bovat_4.0032.g53'
	'Bovat_4.0035.g6'
	'Bovat_4.0039.g23'
	'Bovat_4.0057.g1'
	'Bovat_4.0060.g4'
	'Bovat_4.0065.g68'
	'Bovat_4.0076.g52'
	'Bovat_4.0088.g4'
	'Bovat_4.0094.g38'
	'Bovat_4.0137.g5'
	'Bovat_4.0150.g17'
	'Bovat_4.0181.g23'
	'Bovat_4.0208.g2'
	'Bovat_4.0271.g12'
	'Bovat_4.0390.g3'
	'Bovat_4.0446.g2'
	'Bovat_4.0682.g3'
	'Bovat_4.0712.g1'
	Dmela_Shaker
	Dmela_Shal
	Dmela_Shaw
	Dmela_Shaw2
	Edunl_025365
	Edunl_025507
	Edunl_034378
	Edunl_036835
	Edunl_042728
	Edunl_050099
	Edunl_053252
	Edunl_057039
	Edunl_061980
	Edunl_063158
	Edunl_072821
	'Hcali_93.c1.g1412'
	'Hcali_93.c1.g59'
	'Hcali_93.c1.g756'
	'Hcali_93.c10.g170'
	'Hcali_93.c11.g157'
	'Hcali_93.c12.g188'
	'Hcali_93.c12.g504'
	'Hcali_93.c12.g528'
	'Hcali_93.c2.g1224'
	'Hcali_93.c2.g692'
	'Hcali_93.c3.g1047'
	'Hcali_93.c3.g1271'
	'Hcali_93.c3.g737'
	'Hcali_93.c4.g329'
	'Hcali_93.c4.g346'
	'Hcali_93.c4.g585'
	'Hcali_93.c4.g720'
	'Hcali_93.c5.g166'
	'Hcali_93.c5.g516'
	'Hcali_93.c5.g662'
	'Hcali_93.c6.g1250'
	'Hcali_93.c6.g76'
	'Hcali_93.c7.g1018'
	'Hcali_93.c7.g18'
	'Hcali_93.c8.g149'
	'Hcali_93.c8.g178'
	'Hcali_93.c8.g257'
	'Hcali_93.c8.g619'
	'Hcali_93.c8.g620'
	'Hcali_93.c8.g621'
	'Hcali_93.c8.g623'
	'Hcali_93.c9.g108'
	'Hcali_93.c9.g687'
	Hsapi_Kv1_1
	Hsapi_Kv1_2
	Hsapi_Kv1_3
	Hsapi_Kv1_4
	Hsapi_Kv1_5
	Hsapi_Kv1_6
	Hsapi_Kv1_7
	Hsapi_Kv1_8
	Hsapi_Kv2_1
	Hsapi_Kv2_2
	Hsapi_Kv3_1
	Hsapi_Kv3_2
	Hsapi_Kv3_3
	Hsapi_Kv3_4
	Hsapi_Kv4_1
	Hsapi_Kv4_2
	Hsapi_Kv4_3
	'Hsapi_Kv5.1'
	'Hsapi_Kv6.1'
	'Hsapi_Kv6.2'
	'Hsapi_Kv6.3'
	'Hsapi_Kv6.4'
	'Hsapi_Kv8.1'
	'Hsapi_Kv8.2'
	'Hsapi_Kv9.1'
	'Hsapi_Kv9.2'
	'Hsapi_Kv9.3'
	Mfluc_KvAT1_1
	Mfluc_KvAT1_2
	Mfluc_KvAT1_4
	Mfluc_KvAT1_5
	Mleid_004421a
	Mleid_00483a
	Mleid_00641a
	Mleid_01366a
	Mleid_022314a
	Mleid_02524b
	Mleid_025912a
	Mleid_030524a
	Mleid_04675a
	Mleid_049627a
	Mleid_050918a
	Mleid_050920a
	Mleid_05482a
	Mleid_06263a
	Mleid_07015a
	Mleid_070211a
	Mleid_070821a
	Mleid_07807a
	Mleid_08827a
	Mleid_101015a
	Mleid_10392a
	Mleid_108911a
	Mleid_1117
	Mleid_11462a
	Mleid_131129a
	Mleid_1381
	Mleid_141713a
	Mleid_149210a
	Mleid_14971a
	Mleid_150420a
	Mleid_17471a
	Mleid_18152a
	Mleid_204441a
	Mleid_21868a
	Mleid_258237a
	Mleid_32225a
	Mleid_35172a
	Mleid_351734a
	Mleid_351735a
	Mleid_35174a
	Mleid_375927a
	Mleid_40863a
	Nvect_Shab
	Nvect_Shak1
	Nvect_Shak2
	Nvect_Shak3
	Nvect_Shak4
	Nvect_Shak5
	Nvect_Shak6
	Nvect_ShakR1
	Nvect_ShakR10
	Nvect_ShakR11
	Nvect_ShakR12
	Nvect_ShakR13
	Nvect_ShakR14
	Nvect_ShakR2
	Nvect_ShakR3
	Nvect_ShakR4
	Nvect_ShakR5
	Nvect_ShakR6
	Nvect_ShakR7
	Nvect_ShakR8
	Nvect_ShakR9
	Nvect_Shal1
	Nvect_Shal2
	Nvect_ShalR1
	Nvect_ShalR10
	Nvect_ShalR2
	Nvect_ShalR3
	Nvect_ShalR4
	Nvect_ShalR5
	Nvect_ShalR6
	Nvect_ShalR7
	Nvect_ShalR8
	Nvect_ShalR9
	Nvect_Shaw1
	Nvect_Shaw2
	Nvect_ShawR1
	Nvect_ShawR10
	Nvect_ShawR2
	Nvect_ShawR3
	Nvect_ShawR4
	Nvect_ShawR5
	Nvect_ShawR6
	Nvect_ShawR7
	Nvect_ShawR8
	Nvect_ShawR9
	SDoli_KvAT1
	SheliKvAT1_1
	SheliKvAT1_2
	SheliKvAT1_3
	Tadha_Shab
	Tadha_Shaker
	Tadha_Shaw
;
end;
begin trees;
	tree tree_1 = [&R] ('Bovat_4.0003.g67':0.054672,((((((((('Bovat_4.0005.g32':0.07829,Mleid_35172a:0.073523)[&boot=100]:0.052353,'Hcali_93.c8.g619':0.084456)[&boot=100]:0.127516,Edunl_050099:0.10569)[&boot=97]:0.090398,Mleid_08827a:0.885006)[&boot=98]:0.134801,(((('Bovat_4.0010.g43':0.087768,('Hcali_93.c8.g257':0.216196,Mleid_149210a:0.052518)[&boot=100]:0.025759)[&boot=100]:0.112895,(Edunl_034378:…
end;
